# Joint profiling of DNA and proteins in single cells to dissect genotype-phenotype associations in leukemia

**DOI:** 10.1101/2020.02.26.967133

**Authors:** Benjamin Demaree, Cyrille L. Delley, Harish N. Vasudevan, Cheryl A.C. Peretz, David Ruff, Catherine C. Smith, Adam R. Abate

## Abstract

Studies of acute myeloid leukemia rely on DNA sequencing and immunophenotyping by flow cytometry as primary tools for disease characterization. However, leukemia tumor heterogeneity complicates integration of DNA variants and immunophenotypes from separate measurements. Here we introduce DAb-seq, a novel technology for simultaneous capture of DNA genotype and cell surface phenotype from single cells at high throughput, enabling direct profiling of proteogenomic states in tens of thousands of cells. To demonstrate the approach, we analyze the disease of three patients with leukemia over multiple treatment timepoints and disease recurrences. We observe complex genotype-phenotype dynamics that illustrate the subtlety of the disease process and the degree of incongruity between blast cell genotype and phenotype in different clinical scenarios. Our results highlight the importance of combined single-cell DNA and protein measurements to fully characterize the heterogeneity of leukemia.
