## Supplementary Table 1 for "Joint profiling of DNA and proteins in single cells to dissect genotype-phenotype associations in leukemia"

### Sheet: Sheet1
	Reverse Primer 5' Adapter Sequence:	GTCTCGTGGGCTCGGAGATGTGTATAAGAGACAG
#	Name	Foward Primer (5' to 3')	Reverse Primer (5' to 3') [5' adapter not shown]	Notes
1	ASXL1_1	CAGGACCCTCGCAGACATT*A*A*A	GGCAGTAGTTGTGTTCGCTGTA
2	ASXL1_2_a1	CATGAGCCACCAAGCCC*T*A*A	TGTGAGTCTGGCACCACTTC
3	DNMT3A_10	TTTGTGTCGCTACCTCAGT*T*T*G	GGTCCTGCTGTGTGGTTAGAC
4	EZH2_1	TGCAAATTCAGAATTTCAAACTGCA*T*G*T	CATTTTAATGCACCCACTATCTTCAGC
5	EZH2_2	CTGACTTGTTCACATAACAAACAACTA*T*C*C	AGAACTGTAACCAGTTGCATTTACAAAATC
6	FLT3_1	GCAGACTGCTGTGAGGGTT*T*T*T	CTCTGGTGTCATTCTTGACAGTGT
7	FLT3_2_a3	AACTGCCTATTCCTAACTGAC*T*C*A	TTCCAATGGAAAAGAAATGCTGCA
8	FLT3_3	GAGTGCTCAGTGTCTAATTCCA*C*T*T	ACAGAAAAAGCAGACAGCTCTGAAA
9	FLT3_4	ACACTGACCCTATACTCTCCTGTA*A*A*A	CACAGAAGGAGTCTGGAATAGAAAGG
10	FLT3_5_4	TGTTGCTGTCCTTCCACTA*T*A*C	CCATTGGAAAATCTTTAAAATGC
11	GATA2_1	AGTCTTCGCTTGGGCTT*G*A*T	GGACTCCCTCCCGAGAACTT
12	IDH1_1	AATGTGTTGAGATGGACGCCT*A*T*T	CTTGTGAGTGGATGGGTAAAACCTAT
13	IDH2_1_4	CAGAGACAAGAGGATGGCT*A*G*G	GTGGGACCACTATTATCTCTGTCC
14	JAK2_1	GCAGGTCCATATAAAGGGAC*C*A*A	AGGCATTAGAAAGCCTGTAGTTTTACTTAC
15	KIT_1	CTAAAATGTGTGATATCCCTAGACAGG*A*T*T	AAATGGTTTTCTTTTCTCCTCCAACCTA
16	KIT_2	CCTCCTTGTACCTTCCACTC*C*T*T	CTCAGTTCCTGGACAAAAATACCAATCTAT
17	KRAS_1	AAAGGTGAGTTTGTATTAAAAGGTACT*G*G*T	AAAGAATGGTCCTGCACCAGTAA
18	KRAS_2	TCCTCATGTACTGGTCCCT*C*A*T	CGTCATCTTTGGAGCAGGAACAAT
19	NPM1_1_2	TTCTTGGAGTCATATCTTTATCTAG*A*G*T	TCTGCATTATAAAAAGGACAGCC
20	NRAS_1	ACAACCTAAAACCAACTCTTCCCATA*A*T*T	TGGTGAAACCTGTTTGTTGGACAT
21	NRAS_2	CACGTTAAGCTTATTGCATAACTGAA*T*G*T	GGTTCTTGCTGGTGTGAAATGAC
22	PTPN11_1_1	GGTGTTGACTGCGATATTG*A*C*G	CCTGTCCTCCTGCTCAAAAG
23	PTPN11_2	GCAGCAGACTTTGTGGTCACT*A*A*A	GCCTCCCTTTCCAATGGACTAT
24	RUNX1_2	CATGGGACTCAGAGTAGAGATA*G*G*T	CGTGGTCCTACGATCAGTCCTA
25	RUNX1_3	AGTGGGCTCCATCTGGTAC*T*T*A	CCACAATAGGACATCGGCAGAAA
26	RUNX1_4	CTCAGTGCACAGAAACAAG*C*T*T	CCATCACTGTCTTCACAAACCCA	Reverse primer omitted. Used for antibody capture.
27	RUNX1_5	CGACATGCCGATGCC*G*A*T	CCCATCCTCCTAGGCGGTATC
28	RUNX1_7	AATTTTGAAATGTGGGTTTG*T*T*G	GTCCTTTGACTGGTGTTTAGGTG
29	SF3B1_1	GCTATGGTTCATGTTTTGCTTTTACCT*A*A*T	CTTCCATAAAGGCTTTAACACAGAATCAA
30	SF3B1_2	TGTGTGTGTACCTCTAGTCC*C*A*A	GTGTGCAAAAGCAAGAAGTCCT
31	SRSF2_2_2	CCTCAGCCCCGTTTA*C*C*T	CTTCGTTCGCTTTCACGAC
32	TP53_1	GGGTTATAGGGAGGTCAAATAA*G*C*A	GGCCTCTGATTCCTCACTGATTG
33	TP53_2	TGTGATGAGAGGTGGATGG*G*T*A	CCTCATCTTGGGCCTGTGTTAT
34	TP53_3	TGCCGTCTTCCAGTTGCTT*T*A*T	CTGCTCACCATCGCTATCTGAG
35	TP53_4	GGAAAGAGGCAAGGAAAGGTG*A*T*A	GACCTGATTTCCTTACTGCCTCTT
36	U2AF1_1	GGTGGGTTGGAAGGAGACA*T*T*T	AGTCTTATTAAAGCGTGGATGGCAA
37	U2AF1_2	AGTCGATCACCTGCCTCAC*T*A*T	GCTCTCATTTTCCCTTACAGAGTCAAC
38	WT1_1_a2	CCTACCCTAACAAGCTCC*A*G*C	GAACACAGCTGCCAGCAATG
39	WT1_2	TCCTTCTCTCAACTGAGTCTAAAC*C*T*T	CTCACTGTGCCCACATTGTTAG
40	WT1_3	GCCTGGAAAAGGAGCTCTT*G*A*A	TCAAGACCTACGTGAATGTTCACATG
41	chr10_106721610	GCTGACTGCCCTTATTGAG*A*T*G	ACTTTGCCACCTTGATATTATGTTC
42	chr10_5554293	CCCTAACCATCGTTCCTTC*A*G*G	GGAAACGGGGTGTGCGAA
43	chr10_77210191	ATGGAGATCAGCTGCTT*G*C*C	TTAACACCGCCTCTCCTGC
44	chr14_56969005	CAGAGTCCTCTCCAGGGTA*A*G*A	ACCAAATGCAAATACCAGGATGA
45	chr16_55770629	TCCAGTGCTCCCAGG*C*A*T	GTGGTGAGGAGATCAGGAGGAT
46	chr16_8569820	ATTTCATGACCACTCTATTTCTT*T*C*T	CATGGACATGGCCTGCAC
47	chr18_9750662	CGGATTGGCCAGTGCA*T*T*C	TCAGATGAACCAAAGGAAGTATGT
48	chr6_17076840	TGAACCTAGGAGGCTGA*G*G*T	AGATTCTGGTACATTGTGTCTTTATTCT
49	chr6_40116264	TGTGTCATGGATCAAGGGT*C*T*T	TCCTTCACCAAATTCTTCCCCG
50	chr6_62094287	GTTAGCCATTCTCTCTAGT*G*C*C	TCTGCAACTCTACTGATAGTGAT
