## Supplementary Table 2 for "Joint profiling of DNA and proteins in single cells to dissect genotype-phenotype associations in leukemia"

### Sheet: Sheet1
	Ab Tag Sequence:	/5AzideN/GGCTTGTTGTGATTCGACGATNNNNN[barcode]NNNNNAAGCTTGTTTCTGTGCACTGAG
		(N's denote random bases for UMI)
#	Antibody	Supplier	Clone	Catalog No.	Barcode Sequence
1	HLA-DR	BioLegend	L243	307665	CATACAGG
2	CD3	BioLegend	UCHT1	300437	AACGCTTC
3	CD4	BioLegend	OKT4	317403	CGGTTACA
4	CD5	Miltenyi Biotec	UCHT2	130-108-042	CCACTTAG
5	CD7	R&D Systems	848438	MAB7579	GCCAAGTT
6	CD10	Miltenyi Biotec	97C5	130-108-025	TGGCAGAA
7	CD11b	BioLegend	ICRF44	301311	ATGTAGCC
8	CD13	BioLegend	WM15	301723	ACGGAATG
9	CD14	BioLegend	M5E2	301809	TGTGACGT
10	CD15	R&D Systems	ICRF29-2	MAB7368	AACCGAGA
11	CD16	BioLegend	3G8	302049	ACAAGGAC
12	CD19	BioLegend	HIB19	302214	ACTGCCAA
13	CD22	R&D Systems	219934	MAB1968	AAGGTGGT
14	CD30	R&D Systems	81337	MAB229	AGGTCCTA
15	CD33	Miltenyi Biotec	AC104.3E3	130-108-039	GGAACCAT
16	CD34	Miltenyi Biotec	AC136	130-108-040	CAGAGCTA
17	CD38	Miltenyi Biotec	REA671	130-122-288	ACCTCACT
18	CD45	Miltenyi Biotec	5B1	130-108-020	CTAACTCC
19	CD56	Miltenyi Biotec	REA196	130-108-016	CCTTGATC
20	CD64	Miltenyi Biotec	10.1.1	130-108-046	AACAACCG
21	CD71	Miltenyi Biotec	AC102	130-108-043	AGATTCGC
22	CD117	BioLegend	HLDA6	323404	TTCGTTGG
23	CD123	Miltenyi Biotec	AC145	130-108-026	GATGGTCA
24	IgG1 control	BioLegend	MG1-45	401407	AGTCTGTG
