## Supplementary Table 5 for "Joint profiling of DNA and proteins in single cells to dissect genotype-phenotype associations in leukemia"

### Sheet: clinical_flow
	Timepoint	Blast Fraction	CD4	CD5	CD7	CD11c	CD13	CD14	CD15	CD16	CD19	CD33	CD34	CD38	CD42b	CD45	CD56	CD61	CD64	CD71	CD117	CD123	HLA-DR
Patient 1	Relapse 2	0.75	-	-	var		normal	-	-	-	-	+++	var	-/+		normal	-		-	normal	var	+++	var
	Salvage Therapy	35.0% *	-	-	+ / subs +++		normal	-	-	-	-	+++	var / subs +	normal		normal	n. r.		n. r.	normal	var	+++	var / +
	Progression	0.45	+	n. r.	var +		++	n. r.	n. r.	n. r.	n. r.	+++	++ / -	var		n. r.	n. r.		n. r.	+	++	++	++
	Remission	0	n/a	n/a	n/a		n/a	n/a	n/a	n/a	n/a	n/a	n/a	n/a		n/a	n/a		n/a	n/a	n/a	n/a	n/a
Patient 2	Diagnosis	0.91	++			++	var	-	+		n. r.	++	n. r.		-		var	-	++	-	+		++
	Remission	0	n/a			n/a	n/a	n/a	n/a		n/a	n/a	n/a		n/a		n/a	n/a	n/a	n/a	n/a		n/a
	Relapse	0.82	++			++	-	-	++		-/+	++	-		-		n.r.	-	++	-	++		++
Patient 3	Diagnosis	63.0% **	+	n. r.	n. r.		- / +	n. r.	+	n. r.	n. r.	++	n. r.	n. r.		n. r.	n. r.		++	n. r.	n. r.	+	var
	Remission	0	n/a	n/a	n/a		n/a	n/a	n/a	n/a	n/a	n/a	n/a	n/a		n/a	n/a		n/a	n/a	n/a	n/a	n/a
	Relapse	0.72	+	n. r.	n. r.		++	n. r.	n. r.	n. r.	n. r.	++	n. r.	++		n. r.	n. r.		n. r.	+	++	++	+
	FLT3 Inhibitor	0.126	-	-	-		+++	-	+	-	-	+++	-	+		normal	-		-	normal	normal	+++	+
		*	second population, ~3.5%: CD123 +++, CD34 -, HLA-DR -
		**	second population, 1.4%: CD13 ++, CD33 ++, CD34 ++, CD38 ++, CD71 +, CD117 ++, CD123 +, HLA-DR ++
	Legend
	+++	high / bright
	++	intermediate / expressed
	+	low / dim
	-	negative
	var.	variable
	n. r.	not reported
	n/a	not applicable
	subs	subset with different profile
