## Supplementary Table 6 for "Joint profiling of DNA and proteins in single cells to dissect genotype-phenotype associations in leukemia"

### Sheet: Sheet1
Name	Sequence (5' to 3')
Ab P7 Index 1	CAAGCAGAAGACGGCATACGAGATTACTACGCGTGACTGGAGTTCCTTGGCACCCGAGAATTCCAGGCTTGTTGTGATTCG*A*C*G
Ab P7 Index 2	CAAGCAGAAGACGGCATACGAGATAGGCTCCGGTGACTGGAGTTCCTTGGCACCCGAGAATTCCAGGCTTGTTGTGATTCG*A*C*G
Ab P7 Index 3	CAAGCAGAAGACGGCATACGAGATGCAGCGTAGTGACTGGAGTTCCTTGGCACCCGAGAATTCCAGGCTTGTTGTGATTCG*A*C*G
Ab P7 Index 4	CAAGCAGAAGACGGCATACGAGATCTGCGCATGTGACTGGAGTTCCTTGGCACCCGAGAATTCCAGGCTTGTTGTGATTCG*A*C*G
P5 Index 1	AATGATACGGCGACCACCGAGATCTACACTAGATCGCGCCTGTCCGCGGAAGCAGTGGTATCAACGCAG
P5 Index 2	AATGATACGGCGACCACCGAGATCTACACCTCTCTATGCCTGTCCGCGGAAGCAGTGGTATCAACGCAG
P5 Index 3	AATGATACGGCGACCACCGAGATCTACACTATCCTCTGCCTGTCCGCGGAAGCAGTGGTATCAACGCAG
P5 Index 4	AATGATACGGCGACCACCGAGATCTACACAGAGTAGAGCCTGTCCGCGGAAGCAGTGGTATCAACGCAG
P5 Index 5	AATGATACGGCGACCACCGAGATCTACACGTAAGGAGGCCTGTCCGCGGAAGCAGTGGTATCAACGCAG
P5 Index 6	AATGATACGGCGACCACCGAGATCTACACACTGCATAGCCTGTCCGCGGAAGCAGTGGTATCAACGCAG
P5 Index 7	AATGATACGGCGACCACCGAGATCTACACAAGGAGTAGCCTGTCCGCGGAAGCAGTGGTATCAACGCAG
P5 Index 8	AATGATACGGCGACCACCGAGATCTACACCTAAGCCTGCCTGTCCGCGGAAGCAGTGGTATCAACGCAG
P5 Index 9	AATGATACGGCGACCACCGAGATCTACACCGTCTAATGCCTGTCCGCGGAAGCAGTGGTATCAACGCAG
P5 Index 10	AATGATACGGCGACCACCGAGATCTACACTCTCTCCGGCCTGTCCGCGGAAGCAGTGGTATCAACGCAG
P5 Index 11	AATGATACGGCGACCACCGAGATCTACACTCGACTAGGCCTGTCCGCGGAAGCAGTGGTATCAACGCAG
P5 Index 12	AATGATACGGCGACCACCGAGATCTACACTTCTAGCTGCCTGTCCGCGGAAGCAGTGGTATCAACGCAG
P5 Index 13	AATGATACGGCGACCACCGAGATCTACACCCTAGAGTGCCTGTCCGCGGAAGCAGTGGTATCAACGCAG
P5 Index 14	AATGATACGGCGACCACCGAGATCTACACGCGTAAGAGCCTGTCCGCGGAAGCAGTGGTATCAACGCAG
P5 Index 15	AATGATACGGCGACCACCGAGATCTACACCTATTAAGGCCTGTCCGCGGAAGCAGTGGTATCAACGCAG
P5 Index 16	AATGATACGGCGACCACCGAGATCTACACAAGGCTATGCCTGTCCGCGGAAGCAGTGGTATCAACGCAG
