## Supplementary Table 7 for "Joint profiling of DNA and proteins in single cells to dissect genotype-phenotype associations in leukemia"

### Sheet: Sheet1
Item	Quantity	Unit Cost ($)	Total Purchase Cost ($)	Experiments per Unit	Cost per Experiment ($)
Mission Bio Tapestri cartridge and reagent kit	1	8000	8000	8	1000
Monoclonal antibody (100 μg)	20	300	6000	50	120
Azide-modified oligonucleotide (100 nmol synthesis)	20	180	3600	200	18
Sequencing kit (MiSeq v2 300 cycle kit)	1	800	800	1	800
Human TruStain FcX (50 tests)	1	85	85	50	1.7
Dextran sulfate (10 g)	1	22	22	1000	0.02
Salmon sperm DNA (5 x 1 mL)	1	169	169	500	0.34
Ampure XP beads (60 mL)	1	1500	1500	50	30
Other labortatory reagents (D-PBS, water, culture media, etc...)	-	300	300	20	15
TOTAL			20476		1985.06
