## Supplementary Table 8 for "Joint profiling of DNA and proteins in single cells to dissect genotype-phenotype associations in leukemia"

### Sheet: Sheet1
Variant (cDNA Coordinates)	Variant (DNA Coordinates)	WT Cell Line	Mutant Cell Line(s)	# of WT Cells Called as WT* [Correct Calls]	# of WT Cells Called as HET or HOM ALT* [Incorrect Calls]	% Incorrect Calls
KIT 2484+78T>C	KIT:chr4:55599436:T/C	Jurkat	Raji, K562	731	148	0.168373
TP53 700T>C	TP53:chr17:7577581:A/G	Raji	Jurkat	776	44	0.0536585
TP53 700T>C	TP53:chr17:7577581:A/G	K562	Jurkat	1082	35	0.0313339
TP53 586C>T	TP53:chr17:7578263:G/A	K562	Raji	965	50	0.0492611
TP53 586C>T	TP53:chr17:7578263:G/A	Jurkat	Raji	814	23	0.0274791
*True WT cell population defined by antibody Leiden cluster.
